# Differential Impacts on Host Transcription by ROP and GRA Effectors from the Intracellular Parasite *Toxoplasma gondii*

**DOI:** 10.1101/2020.02.04.934570

**Authors:** Suchita Rastogi, Yuan Xue, Stephen R. Quake, John C. Boothroyd

**Affiliations:** Department of Microbiology and Immunology, Stanford University School of Medicine, Stanford, CA, USA; Department of Bioengineering, Stanford University, Stanford, CA, USA; Department of Applied Physics, Stanford University, Stanford, CA, USA; Chan Zuckerberg Biohub, San Francisco, CA, USA

## Abstract

The intracellular parasite *Toxoplasma gondii* employs a vast array of effector proteins from the rhoptry and dense granule organelles to modulate host cell biology; these effectors are known as ROPs and GRAs, respectively. To examine the individual impacts of ROPs and GRAs on host gene expression, we developed a robust, novel protocol to enrich for ultra-pure populations of a naturally occurring and reproducible population of host cells called uninfected-injected (U-I) cells, which *Toxoplasma* injects with ROPs but subsequently fails to invade. We then performed single cell transcriptomic analysis at 1-3 hours post-infection on U-I cells (as well as on uninfected and infected controls) arising from infection with either wild type parasites or parasites lacking the MYR1 protein, which is required for soluble GRAs to cross the parasitophorous vacuole membrane (PVM) and reach the host cell cytosol. Based on comparisons of infected and U-I cells, the host’s earliest response to infection appears to be driven primarily by the injected ROPs, which appear to induce immune and cellular stress pathways. These ROP-dependent pro-inflammatory signatures appear to be counteracted by at least some of the MYR1-dependent GRAs and may be enhanced by the MYR-independent GRAs, (which are found embedded within the PVM). Finally, signatures detected in uninfected bystander cells from the infected monolayers suggests that MYR1-dependent paracrine effects also counteract inflammatory ROP-dependent processes.

**IMPORTANCE:** This work performs the first transcriptomic analysis of U-I cells, captures the earliest stage of a host cell’s interaction with *Toxoplasma gondii*, and dissects the effects of individual classes of parasite effectors on host cell biology.
