## Supplementary material for "Differential Impacts on Host Transcription by ROP and GRA Effectors from the Intracellular Parasite *Toxoplasma gondii*": Table S1

### Sheet: Sheet1
Table S1: Mouse genes discarded due to reads from extracellular RH parasites mapping to these genes in the concatenated mouse-Toxoplasma genome
Gene ID	Product Description
ENSMUSG00000008438	a disintegrin and metallopeptidase domain 21
ENSMUSG00000020219	translocase of inner mitochondrial membrane 13
ENSMUSG00000025578	chromobox 8
ENSMUSG00000026253	cholinergic receptor nicotinic gamma polypeptide
ENSMUSG00000026739	Bmi1 polycomb ring finger oncogene
ENSMUSG00000026773	6-phosphofructo-2-kinase/fructose-2%2C6-biphosphatase 3
ENSMUSG00000027381	BCL2-like 11 (apoptosis facilitator)
ENSMUSG00000028138	alcohol dehydrogenase 5 (class III) chi polypeptide
ENSMUSG00000028871	R-spondin 1
ENSMUSG00000029782	transmembrane protein 209
ENSMUSG00000031015	SWA-70 protein
ENSMUSG00000032870	small ArfGAP 2
ENSMUSG00000033703	fucokinase
ENSMUSG00000034154	INO80 complex subunit
ENSMUSG00000034462	polycystic kidney disease 2
ENSMUSG00000035671	zinc finger SWIM-type containing 4
ENSMUSG00000036591	Rho GTPase activating protein 21
ENSMUSG00000037424	trace amine-associated receptor 9
ENSMUSG00000039960	ras homolog family member U
ENSMUSG00000040747	CD53 antigen
ENSMUSG00000040852	pleckstrin homology domain containing family H (with MyTH4 domain) member 2
ENSMUSG00000041323	adenylate kinase 7
ENSMUSG00000045780	olfactory receptor 624
ENSMUSG00000046223	plasminogen activator urokinase receptor
ENSMUSG00000047171	helt bHLH transcription factor
ENSMUSG00000048379	suppressor of cytokine signaling 4
ENSMUSG00000056258	potassium voltage-gated channel subfamily Q member 3
ENSMUSG00000059714	flotillin 1
ENSMUSG00000062526	metallophosphoesterase 1
ENSMUSG00000062914	olfactory receptor 777
ENSMUSG00000064339	mitochondrially encoded 16S rRNA
ENSMUSG00000070576	meningioma 1
ENSMUSG00000071659	heterogeneous nuclear ribonucleoprotein U-like 2
ENSMUSG00000086324	predicted gene 15564
ENSMUSG00000090386	Mir99a and Mirlet7c-1 host gene (non-protein coding)
ENSMUSG00000092237	vomeronasal 1 receptor pseudogene 27
ENSMUSG00000097067	predicted gene 26743
ENSMUSG00000098178	predicted gene 42418
ENSMUSG00000098973	microRNA 6236
ENSMUSG00000104344	predicted gene 38077
ENSMUSG00000106106	hypothetical protein
ENSMUSG00000113544	RIKEN cDNA 4833405L11 gene
ENSMUSG00000113842	hypothetical protein
