## Supplementary material for "Differential Impacts on Host Transcription by ROP and GRA Effectors from the Intracellular Parasite *Toxoplasma gondii*": Table S2

### Sheet: Table S2
Table S2: Curated list of genes used to assign cell cycle phases to single host cells
Phase	Gene	ENSEMBL ID
G1	BCL6	ENSMUSG00000022508
G1	CCND1	ENSMUSG00000070348
G1	CCND2	ENSMUSG00000000184
G1	CDCA7	ENSMUSG00000055612
G1	CDKN3	ENSMUSG00000037628
G1	DMRTA1	ENSMUSG00000043753
G1	DTL	ENSMUSG00000037474
G1	GLI1	ENSMUSG00000025407
G1	HSPA8	ENSMUSG00000015656
G1	MCM6	ENSMUSG00000026355
G1	PPARA	ENSMUSG00000022383
G1	PTTG1	ENSMUSG00000020415
G1	RORC	ENSMUSG00000028150
G1	RREB1	ENSMUSG00000039087
G1	SLBP	ENSMUSG00000004642
G1	SNHG9	ENSMUSG00000090101
G1	SOX4	ENSMUSG00000076431
G1	TRPS1	ENSMUSG00000038679
G1	UNG	ENSMUSG00000029591
G1	ZNF251	#N/A
G1	ZNF367	ENSMUSG00000044934
G1	ZNF860	#N/A
G1/S	ATAD2	ENSMUSG00000022360
G1/S	BLM	ENSMUSG00000030528
G1/S	BMF	ENSMUSG00000040093
G1/S	BRIP1	ENSMUSG00000034329
G1/S	CASP8AP2	ENSMUSG00000028282
G1/S	CCNE1	ENSMUSG00000002068
G1/S	CCNE2	ENSMUSG00000028212
G1/S	CDC25A	ENSMUSG00000032477
G1/S	CDC6	ENSMUSG00000017499
G1/S	CDCA7	ENSMUSG00000055612
G1/S	p21	ENSMUSG00000023067
G1/S	CHAF1B	ENSMUSG00000022945
G1/S	CLSPN	ENSMUSG00000042489
G1/S	DSCC1	ENSMUSG00000022422
G1/S	DTL	ENSMUSG00000037474
G1/S	E2F1	ENSMUSG00000027490
G1/S	E2F2	ENSMUSG00000018983
G1/S	E2F8	ENSMUSG00000046179
G1/S	EXO1	ENSMUSG00000039748
G1/S	FAM111B	#N/A
G1/S	FAM22A	#N/A
G1/S	FEN1	ENSMUSG00000024742
G1/S	GINS2	ENSMUSG00000031821
G1/S	GMNN	ENSMUSG00000006715
G1/S	HELLS	ENSMUSG00000025001
G1/S	ID3	ENSMUSG00000007872
G1/S	LINC01315	#N/A
G1/S	MCM2	ENSMUSG00000002870
G1/S	MCM4	ENSMUSG00000022673
G1/S	MCM5	ENSMUSG00000005410
G1/S	MCM6	ENSMUSG00000026355
G1/S	MLF1IP	ENSMUSG00000031629
G1/S	MSH2	ENSMUSG00000024151
G1/S	MYB	ENSMUSG00000019982
G1/S	NASP	ENSMUSG00000028693
G1/S	NPAT	ENSMUSG00000033054
G1/S	ORC1	ENSMUSG00000028587
G1/S	PCNA	ENSMUSG00000027342
G1/S	POLA1	ENSMUSG00000006678
G1/S	POLD3	ENSMUSG00000030726
G1/S	PRIM1	ENSMUSG00000025395
G1/S	RAD51AP1	ENSMUSG00000030346
G1/S	RFC2	ENSMUSG00000023104
G1/S	RFC4	ENSMUSG00000022881
G1/S	RPA2	ENSMUSG00000028884
G1/S	SERPINB4	ENSMUSG00000044594
G1/S	SLBP	ENSMUSG00000004642
G1/S	SMAD6	ENSMUSG00000036867
G1/S	TIPIN	ENSMUSG00000032397
G1/S	UBR7	ENSMUSG00000041712
G1/S	UHRF1	ENSMUSG00000001228
G1/S	UNG	ENSMUSG00000029591
G1/S	VDR	ENSMUSG00000022479
G1/S	WDR76	ENSMUSG00000027242
S	ARNTL	ENSMUSG00000055116
S	ATAD2	ENSMUSG00000022360
S	BRCA1	ENSMUSG00000017146
S	BRCA2	ENSMUSG00000041147
S	CARHSP1	ENSMUSG00000008393
S	CCNG2	ENSMUSG00000029385
S	CDC45	ENSMUSG00000000028
S	DHFR	ENSMUSG00000021707
S	E2F8	ENSMUSG00000046179
S	HSPB8	ENSMUSG00000041548
S	EXO1	ENSMUSG00000039748
S	MCM10	ENSMUSG00000026669
S	RAD51	ENSMUSG00000027323
S	RRM1	ENSMUSG00000030978
S	RRM2	ENSMUSG00000020649
S	TYMS	ENSMUSG00000025747
S	USP1	ENSMUSG00000028560
S	ZNF672	ENSMUSG00000049755
M	AURKA	ENSMUSG00000027496
M	NCAPD2	ENSMUSG00000038252
M	TPX2	ENSMUSG00000027469
G2/M	ANLN	ENSMUSG00000036777
G2/M	ANP32E	ENSMUSG00000015749
G2/M	AURKB	ENSMUSG00000020897
G2/M	BIRC5	ENSMUSG00000017716
G2/M	BUB1	ENSMUSG00000027379
G2/M	BUB1B	ENSMUSG00000040084
G2/M	CBX5	ENSMUSG00000009575
G2/M	CCNB2	ENSMUSG00000032218
G2/M	CDC20	ENSMUSG00000006398
G2/M	CDC25B	ENSMUSG00000027330
G2/M	CDC25C	ENSMUSG00000044201
G2/M	CDCA2	ENSMUSG00000048922
G2/M	CDCA3	ENSMUSG00000023505
G2/M	CDCA8	ENSMUSG00000028873
G2/M	CDKN2D	ENSMUSG00000096472
G2/M	CENPA	ENSMUSG00000029177
G2/M	CENPE	ENSMUSG00000045328
G2/M	CENPF	ENSMUSG00000026605
G2/M	CKAP2	ENSMUSG00000037725
G2/M	CKAP2L	ENSMUSG00000048327
G2/M	CKAP5	ENSMUSG00000040549
G2/M	CKS1B	ENSMUSG00000028044
G2/M	CKS2	ENSMUSG00000062248
G2/M	CLOCK	ENSMUSG00000029238
G2/M	CTCF	ENSMUSG00000005698
G2/M	DLGAP5	ENSMUSG00000037544
G2/M	E2F5	ENSMUSG00000027552
G2/M	ECT2	ENSMUSG00000027699
G2/M	FAM64A	ENSMUSG00000020808
G2/M	G2E3	ENSMUSG00000035293
G2/M	GAS2L3	ENSMUSG00000074802
G2/M	GTSE1	ENSMUSG00000022385
G2/M	HMMR	ENSMUSG00000020330
G2/M	KIF11	ENSMUSG00000012443
G2/M	KIF20A	ENSMUSG00000003779
G2/M	KIF20B	ENSMUSG00000024795
G2/M	KIF2C	ENSMUSG00000028678
G2/M	KPNA2	ENSMUSG00000018362
G2/M	LBR	ENSMUSG00000004880
G2/M	MKI67	ENSMUSG00000031004
G2/M	NDC80	ENSMUSG00000024056
G2/M	NEK2	ENSMUSG00000026622
G2/M	NUF2	ENSMUSG00000026683
G2/M	NUSAP1	ENSMUSG00000027306
G2/M	PLK1	ENSMUSG00000030867
G2/M	PSRC1	ENSMUSG00000068744
G2/M	RACGAP1	ENSMUSG00000023015
G2/M	RANGAP1	ENSMUSG00000022391
G2/M	SMC4	ENSMUSG00000034349
G2/M	TACC3	ENSMUSG00000037313
G2/M	TGIF1	ENSMUSG00000047407
G2/M	TMPO	ENSMUSG00000019961
G2/M	TNFAIP8L1	ENSMUSG00000044469
G2/M	TUBB5	ENSMUSG00000001525
G2/M	TTK	ENSMUSG00000038379
G2/M	TUBB4B	ENSMUSG00000036752
G2/M	UBE2C	ENSMUSG00000001403
G2/M	HMGB2	ENSMUSG00000054717
G2	ANKRD36C	#N/A
G2	ARHGEF39	ENSMUSG00000051517
G2	CCNA2	ENSMUSG00000027715
G2	CCNF	ENSMUSG00000072082
G2	CDCA5	ENSMUSG00000024791
G2	CDCA8	ENSMUSG00000028873
G2	CDK1	ENSMUSG00000019942
G2	CDKN2C	ENSMUSG00000028551
G2	FAM72A	ENSMUSG00000055184
G2	FAM72B	ENSMUSG00000055184
G2	H1F0	ENSMUSG00000096210
G2	HJURP	ENSMUSG00000044783
G2	KIF11	ENSMUSG00000012443
G2	KIF23	ENSMUSG00000032254
G2	NCAPH	ENSMUSG00000034906
G2	NLRP2	#N/A
G2	NUSAP1	ENSMUSG00000027306
G2	PIF1	ENSMUSG00000041064
G2	TOP2A	ENSMUSG00000020914
G2	UBE2C	ENSMUSG00000001403
